# Phages infecting the common gut commensal *Escherichia coli* HS reveal tropism for its *Klebsiella*-like capsule

**DOI:** 10.64898/2026.05.19.726188

**Authors:** Aleksandr Shenfeld, Oksana Kotovskayga, Kirill Petrikov, Alla Golomidova, Alina Demkina, Maria Zavialova, Olha Dorozh, Olga Komarova, Polina Iarema, Valentina M. Krasilnikova, Nikolay V. Volozhantsev, Konstantin Severinov, Andrei Letarov, Artem Isaev

## Abstract

Tailed dsDNA phages are ubiquitous and thought to infect almost any bacterial species. *Escherichia coli* HS – a commensal strain used as a model in gut colonization studies – has not been reported as a host for dsDNA phages and is resistant to more than 100 coliphages from the BASEL collection. Here, we report the first phages infecting *E. coli* HS, characterize their interaction with an endogenous BREX system, and provide a detailed genomic and phylogenetic description. Phages ϕHS1 (*Queuovirinae*) and ϕHS2 (*Ackermannviridae*) possess dPreQ₀ and 5-*NeO*mdU modifications that confer resistance to restriction digestion. ϕHS3 is a temperate phage, related to the native HS prophage ϕHS4, and represents a founding member of a novel genus (*Hueyvirus*) of P22-like phages capable of lateral transduction. We reveal exchange of tailspike genes between ϕHS2, ϕHS3, and *Klebsiella*-specific phages. Furthermore, we demonstrate that *E. coli* HS encodes a *Klebsiella*-like K47 capsule required for phage infection. These results suggest that the broad phage resistance of *E. coli* HS may be linked to its capsular type.
