## Supplementary Table S6 for "Phages infecting the common gut commensal *Escherichia coli* HS reveal tropism for its *Klebsiella*-like capsule"

### Sheet: SuppTableN1
Supplementary Table S6. List of names of organisms and their corresponding nucleotides identifiers in databases (GenBank and metavirome databases)
GenBank ID	Name	Comment
MZ501091.1	Escherichia phage KurtStettler (Bas22)
MZ501104.1	Escherichia phage SeppeHuegi (Bas24)
NC_027378.1	Escherichia phage Seurat
NC_028776.1	Enterobacteria phage CAjan
MZ501057.1	Escherichia phage ChristophMerian (Bas19)
MZ501068.1	Escherichia phage FritzHoffmann (Bas20)
KJ419279.1	Enterobacteria phage 9g
MZ501071.1	Escherichia phage GottfriedDienst (Bas21)
MZ501112.1	Escherichia phage WildeMaa (Bas23)
MZ501110.1	Escherichia phage VogelGryff (Bas25)
OQ791410.1	Escherichia phage phiG7
MH230177.1	Aeromonas phage SD04
PQ850609.1	Escherichia phage Huey
NC_027398.1	Enterobacteria phage Sf101
ON470605.1	Escherichia phage vB_EcoP-720R6, partial
CP000711.1	Enterobacteria phage CUS-3
MT740315.1	Escherichia phage JEP4
CP125004.1	Escherichia coli strain KFS-D30|provirus	Provirus region: 3059479..3098945
CP055070.1	Shigella flexneri SWHIN_97|provirus	Provirus region: 1749743..1790219
NZ_CP058709.1	Escherichia coli S163-2|provirus	Provirus region: 4638878..4670182
AP027619.1	Escherichia coli PSJ-07|provirus	Provirus region: 1793484..1839059
PQ850599.1	Escherichia phage CurroJimenez (Bas106)
PQ850600.1	Escherichia phage Dewey
PQ850616.1	Escherichia phage Louie
NC_002371.2	Salmonella phage P22
AF335538.1	Enterobacteria phage HK620
LT714109.2	Salmonella phage BTP1
DQ003260.1	Salmonella phage SE1Spa
AF547987.1	Shigella phage Sf6
AY052766.1	Salmonella phage ST64T
MK105855.1	Escherichia phage Skarpretter
MH363708.1	Escherichia phage C130_2
NC_022343.1	Klebsiella phage 0507-KN2-1
NC_042047.1	Serratia phage vB_Sru_IME250
NC_047901.1	Klebsiella phage Menlow
NC_047932.1	Klebsiella virus vB_KpnM_KpS110
NC_048186.1	Escherichia phage vB_EcoM_KWBSE43-6
NC_049462.1	Klebsiella phage Magnus
NC_049472.1	Klebsiella phage UPM 2146
KF669653.1	Salmonella phage Marshall
FQ312032.1	Salmonella phage Vi01
PP738761.1	Klebsiella phage vB_KpnM_Trex_ER12
LR881137.1	Klebsiella phage vB_KqM-Westerburg
OP558003.1	Klebsiella phage vB_KpnS_MDA2066
Metavirome contigs
SRS144362_a1_ct28431_vs01@Caudovirales__sp._ctgdS168@linear_1	Meta_sample_1
SRS144362_a1_ct28431_vs1@Podoviridae__sp._ctkYS1_1	Meta_sample_2	Duplicate sequence of Meta_sample_1
SAMEA2737661_a1_ct33066_vs1@Podoviridae__sp._ctJdR1	Meta_sample_3
SAMEA1906448_a1_ct125067_vs1@Podoviridae__sp._ctafk1	Meta_sample_4
SAMN00998686_a1_ct1442_vs1@linear@Podoviridae__sp._ct5aA1	Meta_sample_5
SAMN05827221_a1_ct6150_vs1@linear@Podoviridae__sp._ct1Kt1	Meta_sample_6
SAMN10080894_a1_ct2511@circular@Podoviridae__sp._ctCl0511	Meta_sample_7
SAMN10080925_a1_ct1502@circular@Podoviridae__sp._ct7FN502	Meta_sample_8
SAMN10080929_a1_ct1792@circular@Podoviridae__sp._ctm8E792	Meta_sample_9
SAMN10290179_a1_ct2458_vs1@linear@Podoviridae__sp._ctMrK1	Meta_sample_10
SAMN10290216_a1_ct117@circular@Podoviridae__sp._ctX6t117	Meta_sample_11
SAMN10408045_a1_ct6489_vs1@linear@Podoviridae__sp._ctvAx1	Meta_sample_12
SAMN11031308_a1_ct6764@circular@Podoviridae__sp._ctTo3764	Meta_sample_13
SAMN11031309_a1_ct441@circular@Podoviridae__sp._ctuAH441	Meta_sample_14
SAMEA2580010_a1_ct3244_vs1@Podoviridae__sp._ctB7G1	Meta_sample_15
SAMN11031388_a1_ct219@circular@Podoviridae__sp._ctntp219	Meta_sample_16
SAMEA2580067_a1_ct2542_vs1@Podoviridae__sp._ctxvC1	Meta_sample_17
ERS698681|NODE_2_length_105878_cov_198.362643_1	Meta_sample_18
SRR7892441_NODE_7_length_40190_cov_48.056858	Meta_sample_19
SRR7892448_NODE_12_length_39708_cov_52.723047	Meta_sample_20
SRR7892487_NODE_4_length_38999_cov_40.013892	Meta_sample_21
Zhao_Case_3_NODE_6_length_41020_cov_40.307189	Meta_sample_22
Zuo_2017_SRR5677780_NODE_6_length_49011_cov_3314.456389	Meta_sample_23
Zuo_2017_SRR5677783_NODE_12_length_39511_cov_109.321725	Meta_sample_24
Ma_2019_SRR413750_NODE_546_length_40222_cov_4.677571	Meta_sample_25
Han_2018_ERR1398134_NODE_77_length_35815_cov_42.551762	Meta_sample_26	Duplicate sequence of Meta_sample_26
MGV-GENOME-0264983	Meta_sample_27
MGV-GENOME-4418018	Meta_sample_28
MGV-GENOME-0269930	Meta_sample_29
MGV-GENOME-0290665	Meta_sample_30
MGV-GENOME-0244114	Meta_sample_31
MGV-GENOME-0270912	Meta_sample_32
MGV-GENOME-0256922	Meta_sample_33
MGV-GENOME-0262828	Meta_sample_34
MGV-GENOME-0265697	Meta_sample_35
MGV-GENOME-0251085	Meta_sample_36
MGV-GENOME-0252116	Meta_sample_37
MGV-GENOME-0297741	Meta_sample_38
